# Population genomics and epigenomics provide insights into the evolution of facultative asexuality in plants

**DOI:** 10.1101/2023.07.18.549461

**Authors:** Yangzi Wang, Pablo Duchen, Alexandra Chávez, Sowjanya K. Sree, Klaus J. Appenroth, Hai Zhao, Alex Widmer, Meret Huber, Shuqing Xu

**Author notes:** these authors contributed equally (Yangzi Wang, Pablo Duchen).

## Abstract

Many organisms, particularly plants, are facultatively asexual. Because asexual reproduction is beneficial for the short term but costly for the long term, during the range expansion, natural selection should act on the genetic controls of asexuality in these facultatively asexual organisms. However, the genomic evidence of natural selection driving asexuality remains scarce, and the evolutionary consequences of facultatively asexuality on the genomic and epigenomic diversity remain controversial. Here, by analyzing population genomes and epigenomes of *Spirodela polyrhiza* (L.) Schleid., a facultatively asexual plant that flowers rarely, we show that this plant has the lowest genomic diversity and DNA methylation levels among all studied multicellular eukaryotes. Within species, demographic history and the frequency of asexual reproduction jointly determined intra-specific variations of genomic diversity and DNA methylation levels. Genome-wide scans revealed that multiple genes involved in flowering and embryogenesis were under positive selection, consistent with the hypothesis that natural selection drove the evolution of asexuality during the recent habitat expansions in this plant. Together, these results provide new insights into the evolution of plant reproductive systems and suggest that natural selection can drive the evolutionary changes of asexuality, which in turn alters the levels of genomic and epigenomic diversity.
