## Supplementary material for "Population genomics and epigenomics provide insights into the evolution of facultative asexuality in plants": Supplementary_Data_1.xlsx

### Sheet: Sheet1
Clone_ID	Alternate_ID	Reads_number (M)	Mapping_rate (%)	Mean depth	Continent	Country	Latitude	Longitude	NCBI accession ID	Data source*
9634	SP027	33.96	82.61	23.96	Europe	Albania	42.0693	19.5033	SAMN17885234	This study
9627	SP029	35.4	81.4	24.67	Europe	Albania	40.7379	19.7041	SAMN17885235	This study
9624	SP037	34.21	97.1	27.76	Europe	Albania	40.7379	19.7041	SAMN17885236	This study
9626	SP044	43.03	69.03	23.58	Europe	Albania	40.7379	19.7041	SAMN17885237	This study
9632	SP049	34.75	92.65	27.18	Europe	Albania	42.0693	19.5033	SAMN17885238	This study
9635	SP060	35.21	96.93	29.11	Europe	Albania	42.0589	19.5184	SAMN17885239	This study
9631	SP067	36.97	90.74	27.83	Europe	Albania	42.0589	19.5184	SAMN17885240	This study
9630	SP070	27.89	96.66	23.01	Europe	Albania	42.0589	19.5184	SAMN17885241	This study
9623	SP074	39.88	87.21	29.01	Europe	Albania	40.7379	19.7041	SAMN17885242	This study
1059	SP083	37.16	96.83	31.16	Asia	China	30.2674	120.153	SAMN17885243	This study
9314	SP092	32.9	97.04	26.15	Asia	India	22.2587	71.1924	SAMN17885244	This study
9293	SP094	29.52	88.66	22.22	Asia	India	29.0588	76.0856	SAMN17885245	This study
NA	SP102	36.18	96.93	29.44	Europe	Switzerland	47.3769	8.54169	SAMN17885246	This study
NA	SP103	37.28	65.52	19.79	Europe	Switzerland	47.3769	8.54169	SAMN17885247	This study
NA	SP104	37.59	75.96	23.82	Europe	Switzerland	47.3769	8.54169	SAMN17885248	This study
NA	SP108	281.92	79.91	192.82	Europe	Switzerland	47.3769	8.54169	SAMN17885249	This study
5517	SP112	23.97	91.84	19.1	Asia	China	36.6376	101.762	SAMN17885250	This study
5518	SP113	43.81	89.97	34.46	Asia	Korea	37.6894	126.365	SAMN17885251	This study
5519	SP114	143.75	84.55	104.23	Asia	Korea	37.5431	127.247	SAMN17885252	This study
5520	SP115	94.01	86.47	69.1	Asia	Korea	35.5498	128.411	SAMN17885253	This study
5527	SP116	36.05	90.04	25.33	Asia	Japan	35.0628	135.88	SAMN17885254	This study
5528	SP117	164.51	93.63	128.7	Asia	Japan	35.0628	135.88	SAMN17885255	This study
5529	SP118	106.74	91.02	83.9	Asia	Japan	35.0628	135.88	SAMN17885256	This study
5530	SP119	27.58	91.47	21.28	Asia	Japan	34.8587	135.562	SAMN17885257	This study
5531	SP120	36.49	84.94	26.49	Asia	Japan	34.8587	135.562	SAMN17885258	This study
5532	SP121	31.99	91.43	24.24	Asia	Japan	34.8587	135.562	SAMN17885259	This study
5533	SP122	27.26	88.93	21.19	Asia	Japan	34.8587	135.562	SAMN17885260	This study
5534	SP123	29.48	86.77	21.34	Asia	Japan	34.8587	135.562	SAMN17885261	This study
5535	SP124	24.67	94.15	19.6	Asia	Japan	34.8587	135.562	SAMN17885262	This study
7222	SP125	32.23	94.88	25.6	Asia	Malaysia	3.10963	101.657	SAMN17885263	This study
8229	SP126	39.75	91.08	30.65	Asia	Malaysia	5.39492	100.262	SAMN17885264	This study
0003	SP127	34.92	86.55	25.55	Asia	Vietnam	21.0454	105.823	SAMN17885265	This study
0032	SP129	31.78	89.97	25.22	Asia	Vietnam	20.9912	105.825	SAMN17885266	This study
0192	SP130	30.04	87.9	22.94	Asia	China	29.4663	106.387	SAMN17885267	This study
0203	SP131	33.38	88.45	26.19	Asia	China	29.5437	103.697	SAMN17885268	This study
1034	SP132	35.31	90.06	27.9	Asia	China	29.568	105.077	SAMN17885269	This study
1059	SP133	32.12	85.05	23.62	Asia	China	29.9628	120.57	SAMN17885270	This study
1065	SP134	40.07	89.38	30.94	Asia	China	30.6681	111.258	SAMN17885271	This study
5556	SP135	138.71	96.31	99.97	Asia	China	30.3329	118.513	SAMN17885272	This study
5557	SP136	182.54	96.79	141.43	Europe	Russia	62.2177	70.6664	SAMN17885273	This study
5558	SP137	136.42	90.27	99.6	Europe	Russia	56.4325	85.0603	SAMN17885274	This study
NA	SP138	21.18	97.25	16.42	Asia	China	29.6874	103.654	SAMN17885275	This study
NA	SP140	21.71	72.07	12.84	Asia	China	24.3552	102.512	SAMN17885276	This study
NA	SP141	21.28	97.3	17.07	Asia	China	25.3859	103.856	SAMN17885277	This study
NA	SP142	21.88	58.93	11.13	Asia	China	24.9277	102.734	SAMN17885278	This study
NA	SP143	19.49	96.25	15.58	Asia	China	27.269	108.961	SAMN17885279	This study
NA	SP145	18.75	96.85	14.78	Asia	China	26.5877	104.796	SAMN17885280	This study
NA	SP148	21.66	83.08	15.29	Asia	China	24.8635	118.67	SAMN17885281	This study
NA	SP150	21.38	96.41	16.91	Asia	China	23.0967	113.279	SAMN17885282	This study
NA	SP151	20.76	96.5	16.83	Asia	China	32.0744	118.877	SAMN17885283	This study
NA	SP153	21.64	96.62	16.84	Asia	China	27.9384	116.358	SAMN17885284	This study
NA	SP155	21.49	95.54	17.5	Asia	China	27.6206	120.537	SAMN17885285	This study
NA	SP156	21.14	96.63	16.9	Asia	China	28.4747	121.323	SAMN17885286	This study
NA	SP157	21.64	94.26	17.19	Asia	China	30.0983	120.537	SAMN17885287	This study
NA	SP158	21.31	95.28	16.77	Asia	China	31.0439	119.966	SAMN17885288	This study
NA	SP159	22.17	79.42	14.41	Asia	China	30.9447	118.77	SAMN17885289	This study
NA	SP160	22.32	72.21	13.52	Asia	China	30.9286	117.856	SAMN17885290	This study
NA	SP161	21.41	93.76	16.7	Asia	China	29.8089	118.261	SAMN17885291	This study
NA	SP162	21.5	96.48	17.18	Asia	China	29.3056	117.243	SAMN17885292	This study
NA	SP163	20.37	97.03	17.56	Asia	China	28.7708	115.832	SAMN17885293	This study
NA	SP165	21.36	78.58	14.22	Asia	China	25.5882	100.238	SAMN17885294	This study
NA	SP167	21.4	90.78	16.2	Asia	China	28.2194	117.056	SAMN17885295	This study
NA	SP168	21.97	70.26	13.11	Asia	China	30.2172	114.998	SAMN17885296	This study
NA	SP170	22.76	82.52	14.89	Asia	China	28.1822	113.069	SAMN17885297	This study
NA	SP171	21.24	86.65	15.31	Asia	China	26.9106	112.698	SAMN17885298	This study
NA	SP172	22.79	84.54	16.66	Asia	China	26.2456	111.598	SAMN17885299	This study
0239	SP177	22.72	96.83	19.31	Asia	China	27.72	100.91	SAMN17885300	This study
0245	SP178	22.96	96.96	18.08	Asia	China	23.7	102.52	SAMN17885301	This study
0256	SP179	22.16	72.41	14.14	Asia	China	30.71	104.09	SAMN17885302	This study
0282	SP180	20.92	96.23	16.85	Asia	China	31.18	104.23	SAMN17885303	This study
0289	SP181	21.68	96.35	17.26	Asia	China	31.57	104.59	SAMN17885304	This study
0307	SP182	21.85	78.41	14.94	Asia	China	35.02	135.78	SAMN17885305	This study
0308	SP183	21.23	95.96	17.36	Asia	China	31.1	104.02	SAMN17885306	This study
0312	SP184	22.52	96.94	18.43	Asia	China	27.84	102.28	SAMN17885307	This study
NA	SP185	21.68	96.32	17.14	Asia	China	33.5775	118.851	SAMN17885308	This study
NA	SP186	21.45	89.72	16.9	Asia	China	33.5775	118.851	SAMN17885309	This study
NA	SP187	21.76	92.24	17.55	Asia	China	33.5567	118.861	SAMN17885310	This study
5548	SP188	21.76	89.68	17.01	Asia	China	33.2944	118.829	SAMN17885311	This study
NA	SP189	22.73	94.14	18.08	America	USA	27.0661	-80.4866	SAMN17885312	This study
NA	SP190	22.61	96.37	18.49	Europe	Germany	53.9124	13.4154	SAMN17885313	This study
NA	SP191	22.8	96.17	18.36	Asia	China	39.5621	116.185	SAMN17885314	This study
NA	SP192	22.54	91.63	18.42	Europe	Germany	54.0982	13.3692	SAMN17885315	This study
NA	SP193	21.76	80.96	14.84	Europe	Germany	53.9168	14.1763	SAMN17885316	This study
NA	SP194	21.3	94.98	18.08	Europe	Germany	53.9211	13.8153	SAMN17885317	This study
NA	SP195	21.14	91.52	15.93	Asia	China	32.9231	117.195	SAMN17885318	This study
NA	SP197	20.93	97.34	16.9	Asia	China	37.47	122.053	SAMN17885319	This study
NA	SP198	21.23	96.5	17.18	Asia	China	39.4285	118.908	SAMN17885320	This study
NA	SP199	21.1	85.74	16.1	Asia	China	NA	NA	SAMN17885321	This study
NA	SP200	21.38	92.13	16.1	Asia	China	26.5877	104.796	SAMN17885322	This study
NA	SP201	21.38	93.26	16.51	Asia	China	NA	NA	SAMN17885323	This study
NA	SP202	21.74	85.34	15.24	Asia	China	36.1688	120.42	SAMN17885324	This study
NA	SP203	21.62	83.24	15.75	Asia	China	NA	NA	SAMN17885325	This study
NA	SP204	21.18	91.55	16.36	Asia	China	37.9726	112.488	SAMN17885326	This study
NA	SP205	21.27	92.83	16.86	Asia	China	NA	NA	SAMN17885327	This study
NA	SP206	21.12	96.64	16.84	Asia	China	29.7499	111.679	SAMN17885328	This study
NA	SP207	22.52	58.96	10.74	Asia	China	35.8645	120.029	SAMN17885329	This study
NA	SP208	21.09	90.58	16.11	Asia	China	NA	NA	SAMN17885330	This study
NA	SP209	22.56	88.45	15.83	Asia	China	29.4153	112.293	SAMN17885331	This study
NA	SP210	21.17	85.56	14.56	Asia	China	34.0331	113.822	SAMN17885332	This study
NA	SP212	20.94	95.67	16.71	Asia	China	35.4041	116.592	SAMN17885333	This study
NA	SP213	21.61	94	16.67	Asia	China	36.1033	114.368	SAMN17885334	This study
NA	SP214	22.79	84.83	15.73	Europe	Germany	51.9502	7.56132	SAMN17885335	This study
NA	SP215	22.77	96.96	18.34	Europe	Germany	51.7407	7.20221	SAMN17885336	This study
NA	SP216	22.64	87.97	16.6	Asia	China	31.8787	117.231	SAMN17885337	This study
NA	SP217	22.99	77.79	14.68	Europe	Ukraine	50.3303	28.6058	SAMN17885338	This study
NA	SP218	22.96	83.21	15.5	Europe	Ukraine	50.3303	28.6058	SAMN17885339	This study
NA	SP219	20.67	95.71	16.46	Europe	Lituania	54.0586	24.4013	SAMN17885340	This study
5587	SP220	22.23	84.66	15.18	Asia	India	28.6087	77.1404	SAMN17885341	This study
5588	SP221	22.75	85.87	16.07	Asia	India	28.5297	77.1709	SAMN17885342	This study
5589	SP222	22.82	91.15	17.16	Asia	India	29.6739	77.8469	SAMN17885343	This study
5590	SP223	22.76	93.49	17.99	Asia	India	29.8408	77.8853	SAMN17885344	This study
5591	SP224	20.79	96.25	16.81	Asia	India	29.9633	78.1789	SAMN17885345	This study
5592	SP225	20.68	97.36	16.96	Asia	India	26.0922	91.5831	SAMN17885346	This study
5593	SP226	20.91	96.37	17.11	Asia	India	26.5875	93.3975	SAMN17885347	This study
5594	SP227	21.1	96.4	16.72	Asia	India	26.52	93.97	SAMN17885348	This study
5595	SP228	22.37	92.68	16.82	Asia	India	26.7275	88.3956	SAMN17885349	This study
5596	SP229	20.39	96.7	16.28	Asia	India	26.9534	75.8462	SAMN17885350	This study
5597	SP230	22.09	85.9	15.93	Asia	India	18.5158	73.8506	SAMN17885351	This study
5605	SP231	20.16	86.59	14.11	Asia	India	32.7327	74.817	SAMN17885352	This study
5606	SP232	22.44	86.2	15.86	Asia	India	32.7837	74.8237	SAMN17885353	This study
5607	SP233	22.14	84.06	15.65	Asia	India	32.7914	74.7639	SAMN17885354	This study
5608	SP234	21.88	84.94	15.65	Asia	India	32.8425	74.777	SAMN17885355	This study
5609	SP235	18.91	86.63	13.86	Asia	India	32.6652	74.8966	SAMN17885356	This study
5610	SP236	22.36	86.47	15.72	Asia	India	33	74.8185	SAMN17885357	This study
5611	SP237	22	75.34	13.19	Asia	India	32.6309	74.8317	SAMN17885358	This study
5612	SP238	21.42	86.22	15.91	Asia	India	9.8958	77.2836	SAMN17885359	This study
5613	SP239	22.28	88.2	16.67	Asia	Israel	31.8937	34.8663	SAMN17885360	This study
5616	SP240	22.43	85.65	16.62	Asia	India	29.7191	76.9859	SAMN17885361	This study
NA	SP241	20.17	96.17	16.36	Asia	Russia	NA	NA	SAMN17885362	This study
NA	HerbarG1	84.21	74.95	33.89	Europe	Switzerland	47.3769	8.5417	SAMN17885363	This study
NA	HerbarG2	66.43	44.03	21.2	Europe	Switzerland	47.3769	8.5417	SAMN17885364	This study
NA	CC3_3	25.35	84.43	11.74	North America	USA	35.3598	-97.4874	SAMN12214358	Ho et al.
NA	CC4_1	33.07	83.13	15.88	North America	USA	35.3598	-97.4874	SAMN12214359	Ho et al.
NA	DD7	25.6	68.69	9.89	North America	Canada	43.6532	-79.3832	SAMN12214352	Ho et al.
NA	GP14	22.97	66.55	9.26	North America	Canada	43.6429	-79.4677	SAMN12214345	Ho et al.
NA	GP2	19.68	84.48	10.06	North America	Canada	43.6429	-79.4677	SAMN12214347	Ho et al.
NA	GP4	24.07	54.97	7.36	North America	Canada	43.6429	-79.4677	SAMN12214348	Ho et al.
NA	GP6	27.48	83.21	14.11	North America	Canada	43.6429	-79.4677	SAMN12214349	Ho et al.
NA	GP8	30.03	84.02	14.36	North America	Canada	43.6429	-79.4677	SAMN12214350	Ho et al.
NA	HFA10	18.74	79.47	8.86	North America	Canada	45.0855	-64.3857	SAMN12214355	Ho et al.
NA	HFA11	22.76	68.7	8.94	North America	Canada	45.0855	-64.3857	SAMN12214356	Ho et al.
NA	ML1_1	27.17	64.04	10.68	North America	Canada	45.3719	-75.7945	SAMN12214353	Ho et al.
NA	ML3_1	35.38	64.37	12.14	North America	Canada	45.3719	-75.7945	SAMN12214354	Ho et al.
NA	RB1	26.56	66.42	10.38	North America	Canada	48.4936	-123.374	SAMN12214342	Ho et al.
NA	RB2	18.48	78.17	8.71	North America	Canada	48.4936	-123.374	SAMN12214340	Ho et al.
NA	RB3	28.74	62.44	10.46	North America	Canada	48.4936	-123.374	SAMN12214341	Ho et al.
NA	RC1_1	31.61	66.55	12.11	North America	USA	35.5807	-97.5766	SAMN12214360	Ho et al.
NA	RC2_3	33.02	77.34	14.65	North America	USA	35.5807	-97.5766	SAMN12214362	Ho et al.
NA	RD24	26.74	78.55	11.91	North America	Canada	43.6657	-79.359	SAMN12214351	Ho et al.
NA	RL1_1	28.55	59.28	9.07	North America	USA	35.7614	-78.7143	SAMN12214363	Ho et al.
NA	RL2_1	28.21	69.11	10.41	North America	USA	35.7614	-78.7143	SAMN12214364	Ho et al.
NA	RR2	18.82	61.1	6.63	North America	Canada	48.4317	-123.473	SAMN12214343	Ho et al.
NA	RU-100	29.09	78.5	13.7	North America	USA	42.829	-88.542	SAMN12214328	Ho et al.
NA	RU-102	33.58	88.11	16.12	North America	USA	35.3735	-90.2538	SAMN12214329	Ho et al.
NA	RU-103	24.27	78.81	11.48	North America	USA	36.7336	-119.496	SAMN12214330	Ho et al.
NA	RU-186	29.05	77.59	12.98	North America	USA	36.3857	-89.1068	SAMN12214331	Ho et al.
NA	RU-195	32.64	84.5	15.39	North America	USA	43.8038	-124.125	SAMN12214332	Ho et al.
NA	RU-206	31.85	77.31	14.3	Asia	India	11.9193	79.7736	SAMN12214333	Ho et al.
NA	RU-408	25.59	66.37	9.53	Europe	France	44.9333	-0.566667	SAMN12214334	Ho et al.
NA	RU-410	34.09	86.49	16.43	North America	Mexico	18.1345	-94.459	SAMN12214335	Ho et al.
0040	SP001	36.3	53.42	16.86	Asia	China	30.4102	103.811	SAMN09429339	Xu et al.
7498	SP004	38.88	77.03	25.96	North America	USA	35.994	-78.8986	SAMN09429369	Xu et al.
7551	SP005	35.89	69.36	22.16	Australia	Australia	-14.9234	133.066	SAMN09429378	Xu et al.
7674	SP007	38.92	84.24	28.59	Asia	Nepal	27.7172	85.324	SAMN09429393	Xu et al.
8683	SP008	37.13	92.69	29.82	Africa	Kenya	0.0880828	38.19	SAMN09429399	Xu et al.
8756	SP009	35.96	80.69	25.71	Africa	Ethiopia	11.127	39.6363	SAMN09429404	Xu et al.
8790	SP010	40	85.42	28.62	North America	Canada	54.014	-124.013	SAMN09429340	Xu et al.
9242	SP011	43.37	76.27	29.62	South America	Ecuador	-2.09836	-79.6923	SAMN09429345	Xu et al.
9503	SP012	33.68	88.55	24.67	Asia	India	27.217	77.4895	SAMN09429346	Xu et al.
9507	SP013	42.48	89.38	33.77	Asia	Russia	52.287	104.305	SAMN09429347	Xu et al.
9509	SP014	41.6	79.51	29.19	Europe	Germany	50.8586	11.7301	SAMN09429348	Xu et al.
9510	SP015	36.82	90.51	28.42	Africa	Mozambique	-18.6657	35.5296	SAMN09429349	Xu et al.
9636	SP016	40.75	90.1	32.61	Asia	China	24.8801	102.833	SAMN09429350	Xu et al.
9907	SP017	43.4	88.62	33.11	Asia	Bangladesh	24.245	89.9113	SAMN09429351	Xu et al.
9511	SP018	49.55	88.79	39.6	Asia	Russia	55.7558	37.6173	SAMN09429352	Xu et al.
9925b	SP019	39.79	89.96	29.98	Asia	Bangladesh	24.245	89.9113	SAMN09429353	Xu et al.
9625	SP020	44.91	86.38	34.01	Europe	Albania	40.7379	19.7041	SAMN09429354	Xu et al.
9500	SP021	39.18	78.84	27	Europe	Germany	50.9271	11.5892	SAMN09429355	Xu et al.
9628	SP022	59.05	89.83	47.1	Europe	Albania	42.0218	19.4884	SAMN09429356	Xu et al.
9618	SP023	41.51	84.21	30.54	Europe	Italy	43.1107	12.3908	SAMN09429357	Xu et al.
5523	SP024	36.63	92.69	29.29	Asia	China	20.0174	110.349	SAMN09429358	Xu et al.
9351	SP025	44.84	84.28	32.28	Asia	Vietnam	21.0467	105.748	SAMN09429359	Xu et al.
9633	SP026	47.46	89.52	37.31	Europe	Albania	42.0693	19.5033	SAMN09429360	Xu et al.
8442	SP030	37.48	78.8	26.84	Asia	India	25.5941	85.1376	SAMN09429361	Xu et al.
9514	SP031	44.05	83.94	32.82	Europe	Austria	48.2082	16.3738	SAMN09429362	Xu et al.
9505	SP032	39.17	91.1	31.31	North America	Cuba	23.1136	-82.3666	SAMN09429363	Xu et al.
9502	SP034	42.45	78.61	28.81	Europe	Ireland	53.4239	-7.94069	SAMN09429364	Xu et al.
0109	SP035	39.74	68.96	23.61	Asia	China	30.1968	103.506	SAMN09429365	Xu et al.
0092	SP036	42.92	83.92	32.28	Asia	China	31.4912	120.312	SAMN09429366	Xu et al.
5521	SP038	41.67	88.12	32.82	Asia	China	20.0174	110.349	SAMN09429367	Xu et al.
9650	SP039	38.64	84.57	29.09	Asia	India	28.7881	78.0976	SAMN09429368	Xu et al.
9295	SP040	42.85	85.17	33.17	Asia	India	22.5867	88.4171	SAMN09429370	Xu et al.
9609	SP041	37.61	94.64	31.21	Europe	Poland	52.7007	23.8677	SAMN09429371	Xu et al.
9629	SP042	45.55	78.34	30.49	Europe	Albania	41.9837	19.4884	SAMN09429372	Xu et al.
9497	SP043	41.49	67.97	24.94	Asia	India	9.9252	78.1198	SAMN09429373	Xu et al.
9512	SP045	38.54	93.28	31.52	Asia	Russia	52.1906	104.092	SAMN09429374	Xu et al.
9504	SP046	42.92	92.51	34.14	Asia	India	27.217	77.4895	SAMN09429375	Xu et al.
9613	SP047	42.41	61.27	22.33	Europe	Poland	52.6369	23.6226	SAMN09429376	Xu et al.
9305	SP048	39.64	70.96	24.24	Asia	India	17.4239	78.4738	SAMN09429377	Xu et al.
0090	SP050	37.22	96.29	30.76	Asia	China	30.4108	104.547	SAMN09429379	Xu et al.
9316	SP051	42.75	62.08	22.7	Asia	India	26.4499	74.6399	SAMN09429380	Xu et al.
9290	SP053	36.09	77.76	23.59	Asia	India	28.5471	77.3052	SAMN09429381	Xu et al.
8787	SP054	36.94	69.14	21.85	Asia	Nepal	27.7172	85.324	SAMN09429382	Xu et al.
9610	SP055	39.48	85.73	29.91	Europe	Poland	52.6369	23.6226	SAMN09429383	Xu et al.
9256	SP056	40.91	64.06	22.66	Europe	Finland	60.6459	25.5831	SAMN09429384	Xu et al.
9333	SP057	41.84	81.44	29.27	Asia	China	NA	NA	SAMN09429385	Xu et al.
9560	SP058	36.8	91.45	28.22	Europe	Hungary	46.8767	20.5321	SAMN09429386	Xu et al.
9506	SP059	38.79	90.46	30.2	Asia	India	17.385	78.4867	SAMN09429387	Xu et al.
0225	SP061	37.79	84.31	27.61	Asia	China	24.8801	102.833	SAMN09429388	Xu et al.
9513	SP062	41.26	47.2	16.98	Europe	Czech Republic	49.0042	14.7721	SAMN09429389	Xu et al.
0013	SP063	39.62	66.68	22.91	Asia	Vietnam	21.0278	105.834	SAMN09429390	Xu et al.
9413	SP065	45.9	89.43	35.69	Europe	Italy	44.8421	12.2276	SAMN09429391	Xu et al.
9622	SP066	44.14	92.84	32.57	Europe	Germany	47.999	7.8421	SAMN09429392	Xu et al.
9608	SP071	44.41	61.47	24.49	Europe	Poland	51.9194	19.1451	SAMN09429394	Xu et al.
5522	SP072	44.09	65.55	24.27	Asia	China	20.0174	110.349	SAMN09429395	Xu et al.
9508	SP077	48.1	89.4	38.25	Europe	Poland	50.0647	19.945	SAMN09429396	Xu et al.
9607	SP078	41.36	80.94	29.96	Europe	Switzerland	47.3769	8.54169	SAMN09429397	Xu et al.
5513	SP079	43.8	80.6	31.58	Europe	Germany	50.6727	9.76905	SAMN09429398	Xu et al.
9649	SP082	39.16	85.44	29.32	Asia	India	NA	NA	SAMN09429400	Xu et al.
9192	SP085	43.75	86.62	34.68	South America	Colombia	8.04929	-75.574	SAMN09429401	Xu et al.
9657	SP087	49.17	80.4	35.58	North America	Canada	53.7267	-127.648	SAMN09429402	Xu et al.
0192	SP089	52.01	79.74	37.93	Asia	China	29.563	106.552	SAMN09429403	Xu et al.
9346	SP093	44.65	93.23	34.97	Europe	Switzerland	47.3769	8.54169	SAMN09429405	Xu et al.
5524	SP099	47.43	78.42	32.69	Asia	Thailand	15.87	100.993	SAMN09429406	Xu et al.
5525	SP100	43.95	77.67	30.42	Asia	Thailand	15.87	100.993	SAMN09429341	Xu et al.
5526	SP101	40.58	80.41	27.75	Asia	Thailand	15.87	100.993	SAMN09429342	Xu et al.
5566	SP105	49.32	60.78	25.74	Europe	Switzerland	47.3769	8.54169	SAMN09429343	Xu et al.
5565	SP106	45.36	81.42	31.7	Europe	Switzerland	47.3769	8.54169	SAMN09429344	Xu et al.
*Reference:
Ho, E. K. H., Bartkowska, M., Wright, S. I. & Agrawal, A. F. Population genomics of the facultatively asexual duckweed Spirodela polyrhiza. New Phytol. 224, 1361–1371 (2019).
Xu, S. et al. Low genetic variation is associated with low mutation rate in the giant duckweed. Nat. Commun. 10, 1243 (2019).
