## Supplementary material for "Population genomics and epigenomics provide insights into the evolution of facultative asexuality in plants": Supplementary_Data_3.xlsx

### Sheet: Sheet1
Family_ID	Sample_ID	Population
0	CC3_3	America
0	CC4_1	America
0	RC1_1	America
0	RC2_3	America
1	GP2_3	America
1	GP4_2	America
1	GP6_5	America
1	GP8_1	America
2	ML1_1	America
2	ML3_1	America
3	RB1_1	America
3	RB2_7	America
3	RB3_7	America
3	SP087	America
4	RL1_1	America
4	RL2_1	America
4	RU-100	America
4	RU-102	America
4	RU-186	America
4	RU-408	America
4	RU-410	America
5	RU-103	America
5	RU-206	America
5	SP004	America
5	SP007	America
5	SP009	America
5	SP030	America
9	SP008	America
9	SP032	America
9	SP070	America
11	SP011	America
11	SP089	America
24	DD7	America
25	GP14	America
28	HFA10	America
29	HFA11	America
30	RD24	America
31	RR2_1	America
32	RU-195	America
59	SP085	America
112	SP189	America
6	SP129	SE-Asia
6	SP132	SE-Asia
6	SP181	SE-Asia
12	SP016	SE-Asia
12	SP061	SE-Asia
15	SP036	SE-Asia
15	SP083	SE-Asia
19	SP067	SE-Asia
19	SP072	SE-Asia
20	SP099	SE-Asia
20	SP100	SE-Asia
21	SP116	SE-Asia
21	SP118	SE-Asia
22	SP119	SE-Asia
22	SP120	SE-Asia
22	SP121	SE-Asia
22	SP123	SE-Asia
22	SP124	SE-Asia
23	SP125	SE-Asia
23	SP126	SE-Asia
33	SP001	SE-Asia
40	SP024	SE-Asia
41	SP025	SE-Asia
44	SP035	SE-Asia
45	SP038	SE-Asia
49	SP050	SE-Asia
53	SP057	SE-Asia
54	SP063	SE-Asia
62	SP101	SE-Asia
64	SP112	SE-Asia
65	SP113	SE-Asia
66	SP114	SE-Asia
67	SP115	SE-Asia
68	SP117	SE-Asia
69	SP122	SE-Asia
70	SP127	SE-Asia
71	SP130	SE-Asia
73	SP135	SE-Asia
76	SP138	SE-Asia
77	SP140	SE-Asia
78	SP141	SE-Asia
79	SP142	SE-Asia
80	SP143	SE-Asia
81	SP145	SE-Asia
82	SP148	SE-Asia
83	SP150	SE-Asia
84	SP151	SE-Asia
85	SP153	SE-Asia
86	SP155	SE-Asia
87	SP156	SE-Asia
88	SP157	SE-Asia
89	SP158	SE-Asia
90	SP159	SE-Asia
91	SP160	SE-Asia
92	SP161	SE-Asia
93	SP162	SE-Asia
94	SP163	SE-Asia
95	SP165	SE-Asia
96	SP167	SE-Asia
97	SP168	SE-Asia
98	SP170	SE-Asia
99	SP171	SE-Asia
100	SP172	SE-Asia
102	SP178	SE-Asia
103	SP179	SE-Asia
104	SP180	SE-Asia
105	SP182	SE-Asia
106	SP183	SE-Asia
107	SP184	SE-Asia
108	SP185	SE-Asia
109	SP186	SE-Asia
110	SP187	SE-Asia
111	SP188	SE-Asia
114	SP191	SE-Asia
116	SP195	SE-Asia
117	SP197	SE-Asia
118	SP198	SE-Asia
119	SP199	SE-Asia
120	SP200	SE-Asia
121	SP201	SE-Asia
122	SP202	SE-Asia
123	SP203	SE-Asia
124	SP204	SE-Asia
125	SP205	SE-Asia
126	SP206	SE-Asia
127	SP207	SE-Asia
128	SP208	SE-Asia
129	SP209	SE-Asia
130	SP210	SE-Asia
131	SP212	SE-Asia
132	SP213	SE-Asia
134	SP216	SE-Asia
7	SP014	Europe
7	SP021	Europe
7	SP041	Europe
7	SP047	Europe
7	SP055	Europe
7	SP060	Europe
7	SP071	Europe
7	SP077	Europe
7	SP078	Europe
7	SP079	Europe
7	SP093	Europe
7	SP102	Europe
7	SP105	Europe
7	SP106	Europe
7	SP108	Europe
7	SP133	Europe
7	SP134	Europe
7	SP192	Europe
7	SP194	Europe
7	SP215	Europe
7	SP239	Europe
8	SP005	Europe
8	SP013	Europe
8	SP045	Europe
10	SP010	Europe
10	SP031	Europe
10	SP054	Europe
13	SP020	Europe
13	SP022	Europe
13	SP029	Europe
13	SP037	Europe
13	SP044	Europe
14	SP026	Europe
14	SP049	Europe
18	SP062	Europe
18	SP104	Europe
26	HERBARG1	Europe
27	HERBARG2	Europe
35	SP015	Europe
37	SP018	Europe
39	SP023	Europe
42	SP027	Europe
43	SP034	Europe
46	SP042	Europe
52	SP056	Europe
55	SP065	Europe
56	SP066	Europe
63	SP103	Europe
72	SP131	Europe
74	SP136	Europe
75	SP137	Europe
113	SP190	Europe
115	SP193	Europe
133	SP214	Europe
135	SP217	Europe
136	SP218	Europe
137	SP219	Europe
158	SP241	Europe
16	SP039	India
16	SP058	India
17	SP040	India
17	SP048	India
17	SP059	India
34	SP012	India
36	SP017	India
38	SP019	India
47	SP043	India
48	SP046	India
50	SP051	India
51	SP053	India
57	SP074	India
58	SP082	India
60	SP092	India
61	SP094	India
101	SP177	India
138	SP220	India
139	SP221	India
140	SP222	India
141	SP223	India
142	SP224	India
143	SP225	India
144	SP226	India
145	SP227	India
146	SP228	India
147	SP229	India
148	SP230	India
149	SP231	India
150	SP232	India
151	SP233	India
152	SP234	India
153	SP235	India
154	SP236	India
155	SP237	India
156	SP238	India
157	SP240	India
