## Supplementary material for "Population genomics and epigenomics provide insights into the evolution of facultative asexuality in plants": Supplementary_Data_4.csv

Chromosome	Start	End	GeneID	Arabidopsis_ortholog	Gene function	Reference
ChrS01	3732083	3750684	SpGA2022_002887	AT1G55540.2	Required for early embryogenesis and seed development	https://www.tandfonline.com/doi/pdf/10.4161/psb.27376
ChrS02	5899054	5907051	SpGA2022_005107	AT5G52820.1	Required for female gametogenesis	https://link.springer.com/content/pdf/10.1007/s12298-010-0005-y.pdf
ChrS02	5905744	5907635	SpGA2022_005108	.	.	.
ChrS02	5907579	5908854	SpGA2022_005109	.	.	.
ChrS03	734940	746340	SpGA2022_005491	.	.
ChrS04	5963323	5968600	SpGA2022_007488	.	.	.
ChrS04	7727153	7730715	SpGA2022_007853	AT4G02790.1	Cloroplast rRNA processing. Mutants exhibit embryo lethality (RbgA)	https://link.springer.com/article/10.1007/s11103-017-0664-y
ChrS04	7730736	7732663	SpGA2022_007854	AT1G58170.1	Drought tolerance and defense mechanisms	https://link.springer.com/article/10.1007/s11103-005-2226-y
ChrS04	7731547	7738048	SpGA2022_007855	AT3G10860.1	.	.
ChrS05	1117993	1150665	SpGA2022_008132	.	.	.
ChrS05	2964336	2970130	SpGA2022_008367	.	.
ChrS05	2972237	2974384	SpGA2022_008368	AT2G34060.1	.	.
ChrS05	3528213	3533140	SpGA2022_008465	AT1G51980.1	Protein import into cellular organelles	https://onlinelibrary.wiley.com/doi/full/10.1111/j.1365-313X.2006.02975.x
ChrS07	2516720	2517525	SpGA2022_010691	AT2G27470.1	NF-Y Acts in gametogenesis, embryogenesis, seed development, flowering time, root elongation and stress response	https://www.frontiersin.org/articles/10.3389/fpls.2016.02045/full
ChrS07	2521779	2523032	SpGA2022_010692	.	.
ChrS07	3323036	3323359	SpGA2022_010829	.	.
ChrS07	3325586	3327536	SpGA2022_010830	AT4G10110.1	Part of the NEXT complex. It facilitates RNA degradation of imprecisely processed RNAs	https://academic.oup.com/nar/article/48/12/6839/5843824?login=true
ChrS07	3327505	3334755	SpGA2022_010831	AT5G18420.2	Light signalling in plants	https://elifesciences.org/articles/63697
ChrS08	665672	671224	SpGA2022_011503	.	.	.
ChrS08	672055	674504	SpGA2022_011504	.	.	.
ChrS08	679876	680865	SpGA2022_011506	AT1G71430.1	.	.
ChrS10	1944064	1997767	SpGA2022_013833	.	.	.
ChrS11	336942	337253	SpGA2022_014599	AT1G07660.1/AT1G07820.1/AT2G28740.1/AT3G45930.1/AT3G46320.1/AT3G53730.1/AT5G59690.1/AT5G59970.1	Histone superfamily protein. Stress tolerance	https://link.springer.com/article/10.1007/s00425-007-0612-1
ChrS11	337703	338569	SpGA2022_014600	AT5G57450.1	DNA damage repair. Mutations in this gene disrupt gametogenesis.	https://www.embopress.org/doi/full/10.1038/sj.emboj.7600055
ChrS11	339417	343938	SpGA2022_014601	AT5G57490.1	Voltage-dependent anion channel, important for respiration. Mutants present slow growth and reduced fertility.	https://link.springer.com/article/10.1007/s11103-012-9874-5
ChrS11	2512799	2535015	SpGA2022_014906	AT5G52580.2	Abiotic stress tolerance (RabGAP)	https://www.mdpi.com/2073-4425/10/9/638
ChrS11	4643700	4648290	SpGA2022_015101	AT3G60260.1	Controls aperture domains of pollen grains	https://www.ncbi.nlm.nih.gov/pmc/articles/PMC8483735/
ChrS11	4649743	4666310	SpGA2022_015102	AT2G01730.1	Embryo development and control of flowering time	https://pubmed.ncbi.nlm.nih.gov/19748916/
ChrS12	1587719	1588912	SpGA2022_015550	AT5G55730.1	Shoot development and embryogenesis (AGP protein)	https://journals.plos.org/plosone/article?id=10.1371/journal.pone.0025154
ChrS14	1454047	1459607	SpGA2022_017237	.	.	.
ChrS01	3574987	3579057	SpGA2022_050591	.	.	.
ChrS01	3750987	3754835	SpGA2022_050601	AT3G03580.1	Maturation of organellar RNAs in flowering plants	https://www.sciencedirect.com/science/article/pii/S1567724914001214?via%3Dihub
ChrS01	5774386	5781669	SpGA2022_050728	AT1G18040.1/AT1G73690.1	Control of cell division during embryo and endosperm development	https://onlinelibrary.wiley.com/doi/pdfdirect/10.1111/tpj.12872
ChrS02	5907911	5921359	SpGA2022_051355	AT2G42010.2	Signalling associated to response to pathogens and drought stress	https://onlinelibrary.wiley.com/doi/pdfdirect/10.1046/j.1365-313X.2001.01023.x
ChrS02	6936051	6946239	SpGA2022_051406	AT3G09080.3	Transducin/WD40 controls seed germination and growth	https://bmcplantbiol.biomedcentral.com/articles/10.1186/1471-2229-14-37
ChrS03	6971327	6981531	SpGA2022_051782	.	.
ChrS03	6982379	6995588	SpGA2022_051783	.	.	.
ChrS04	5968953	5981267	SpGA2022_052156	AT1G05960.2	EFOP3 protein essential for pollen intine development	https://onlinelibrary.wiley.com/doi/full/10.1111/tpj.16207
ChrS04	7419571	7436179	SpGA2022_052273	AT1G21650.3/AT1G21650.3(SpGA_2022_018442 left of SpGA2022_052273-R0)	Encodes for thylakoid components. Loss of function results in embryo lethality	https://academic.oup.com/plphys/article/155/1/354/6111618
ChrS04	7731453	7737578	SpGA2022_052301	.	.	.
ChrS05	1088272	1107034	SpGA2022_052377	AT2G01460.1	.	.
ChrS05	1108503	1118052	SpGA2022_052378	AT1G58220.1	Floral growth sepal initiation (DRMY)	https://www.ncbi.nlm.nih.gov/pmc/articles/PMC7299778/
ChrS05	3541826	3566746	SpGA2022_052487	AT5G50340.1	Confers mitochondrial DNA stability, and important in development and fertility	https://journals.plos.org/plosgenetics/article?id=10.1371/journal.pgen.1010202
ChrS07	2512216	2517668	SpGA2022_053158	AT5G26030.1	Tolerance to Cadmium stress (FC1)	https://bmcplantbiol.biomedcentral.com/articles/10.1186/s12870-017-1141-0
ChrS07	3318367	3324996	SpGA2022_053214	AT5G49890.1	Salt tolerance, strongly expressed in guard cells and pollen	https://onlinelibrary.wiley.com/doi/full/10.1111/j.1365-313X.2010.04352.x
ChrS08	673394	677946	SpGA2022_053412	.	.	.
ChrS08	681131	688785	SpGA2022_053413	.	.	.
ChrS08	3088667	3141601	SpGA2022_053541	AT3G48190.2	DNA damage repair	https://academic.oup.com/plcell/article/27/6/1788/6096515?login=true
ChrS11	3147389	3153409	SpGA2022_054509	AT2G34710.1	Development of leaf polarity and vascular development (PHABULOSA and PHAVOLUTA)	https://www.nature.com/articles/35079635
ChrS12	1589623	1593422	SpGA2022_054699	AT5G47650.2	Tolerance to oxidative stress	https://onlinelibrary.wiley.com/doi/10.1111/j.1365-313X.2008.03686.x
ChrS12	1595830	1603558	SpGA2022_054700	.	.	.
ChrS14	1453547	1461583	SpGA2022_055226	.	.	.
ChrS14	1458331	1461484	SpGA2022_055227	AT2G33680.5	Root development and high temperature response (GEND1)	https://www.sciencedirect.com/science/article/abs/pii/S0006291X21013164
ChrS14	3612694	3625400	SpGA2022_055362	AT1G07990.1	Regulation of metabolism, cell cycle, development, light and stress signalling. (PPP)	https://www.sciencedirect.com/science/article/pii/S136013850700057X
ChrS16	1820062	1823969	SpGA2022_055612	AT3G07270.1	Involved in Tetrapyrrole biosynthesis	https://link.springer.com/article/10.1007/s11103-011-9846-1
ChrS17	3735765	3757719	SpGA2022_055803	.	.	.
ChrS17	3735793	3757678	SpGA2022_055804	AT2G34680.2	Cell division, growth and development	https://www.ncbi.nlm.nih.gov/pmc/articles/PMC2634156/
ChrS18	4003027	4008643	SpGA2022_055983	AT1G72830.2	Embryogenesis, flowering time, seed germination, stress response	https://www.ncbi.nlm.nih.gov/pmc/articles/PMC5222873/
ChrS18	4009482	4015778	SpGA2022_055984	AT5G20520.1	Controls root bending	https://academic.oup.com/plcell/article/17/2/537/6114438?login=true
ChrS19	3123198	3130170	SpGA2022_056108	AT3G18240.1	.	.
ChrS20	2193151	2203177	SpGA2022_056232	.	.	.
ChrS01	3754173	3754904	SpGA2022_002890	.	.	.
ChrS03	184436	201068	SpGA2022_005440	AT5G06580.1	D-lactate dehydrogenase involved in detoxification and abiotic stress	https://link.springer.com/content/pdf/10.1038/s41598-020-69742-0.pdf
ChrS04	5986745	5986816	SpGA2022_007491	.	.	.
ChrS02	4315275	4323431	SpGA2022_051271	AT1G20110.1	Regulation of transmembrane trafficking and negative regulator of ABA signallig	https://onlinelibrary.wiley.com/doi/10.1111/pce.14336
ChrS04	5981378	5986354	SpGA2022_052157	AT3G59390.1	Glycosyltransferase family 47 (GT47) Synthesis of polysaccharides cell wall formation	https://portlandpress.com/essaysbiochem/article/67/3/639/232797/Glycosyltransferase-family-47-GT47-proteins-in
ChrS04	5986780	5990780	SpGA2022_052158	.	.	.
ChrS04	5987106	5990678	SpGA2022_052159	AT3G59420.1	ACR4 implicated in ovule, embryo, flower and root development	https://link.springer.com/article/10.1007/s00425-016-2526-2
