## Supplementary material for "Population genomics and epigenomics provide insights into the evolution of facultative asexuality in plants": Supplementary_Data_6.xlsx

### Sheet: CDD check pass list
Query	Hit type	PSSM-ID	From	To	E-Value	Bitscore	Accession	Short name	Incomplete	Superfamily
SpGA2022_000203	specific	238067	2	60	1.34e-31	108.755	cd00120	MADS	-	cl00109
SpGA2022_000769	specific	238165	2	59	2.27e-35	121.505	cd00265	MADS_MEF2_like	C	cl00109
SpGA2022_000769	specific	396188	135	202	6.01e-14	65.5573	pfam01486	K-box	C	cl03234
SpGA2022_001177	specific	396188	20	75	1.39e-14	62.4757	pfam01486	K-box	C	cl03234
SpGA2022_001341	superfamily	412166	2	60	5.44e-32	105.327	cl00109	MADS superfamily	C	-
SpGA2022_001678	specific	395252	544	578	2.77e-10	55.9043	pfam00319	SRF-TF	N	cl00109
SpGA2022_001678	superfamily	412166	3	74	1.66e-08	52.2623	cl00109	MADS superfamily	-	-
SpGA2022_003831	specific	396188	21	110	6.11e-38	125.648	pfam01486	K-box	-	cl03234
SpGA2022_005277	superfamily	412166	19	74	3.66e-19	78.7482	cl00109	MADS superfamily	-	-
SpGA2022_005278	superfamily	412166	19	74	4.39e-20	82.9853	cl00109	MADS superfamily	-	-
SpGA2022_005286	superfamily	412166	6	74	7.71e-19	79.5186	cl00109	MADS superfamily	-	-
SpGA2022_005342	superfamily	412166	6	74	5.7e-19	79.5186	cl00109	MADS superfamily	-	-
SpGA2022_005886	superfamily	412166	10	70	7.88e-14	63.8183	cl00109	MADS superfamily	C	-
SpGA2022_005887	specific	238166	3	85	6.21e-24	90.7823	cd00266	MADS_SRF_like	-	cl00109
SpGA2022_006209	specific	238165	2	74	1.15e-40	134.602	cd00265	MADS_MEF2_like	-	cl00109
SpGA2022_006209	specific	396188	139	202	1.48e-21	85.5876	pfam01486	K-box	N	cl03234
SpGA2022_006210	specific	238165	2	97	2.91e-40	133.061	cd00265	MADS_MEF2_like	-	cl00109
SpGA2022_006210	specific	396188	106	193	1.48e-32	113.707	pfam01486	K-box	-	cl03234
SpGA2022_006630	superfamily	412166	53	112	3.98e-27	99.5489	cl00109	MADS superfamily	-	-
SpGA2022_006731	specific	238165	2	76	1.31e-42	137.298	cd00265	MADS_MEF2_like	-	cl00109
SpGA2022_006731	specific	396188	83	170	2.87e-26	95.988	pfam01486	K-box	-	cl03234
SpGA2022_006905	specific	238165	72	129	6.83e-37	120.735	cd00265	MADS_MEF2_like	C	cl00109
SpGA2022_006906	specific	396188	68	132	5.9e-16	69.4093	pfam01486	K-box	N	cl03234
SpGA2022_007246	specific	238166	65	145	1.25e-19	82.3079	cd00266	MADS_SRF_like	-	cl00109
SpGA2022_007301	specific	238165	2	82	8.57e-33	113.416	cd00265	MADS_MEF2_like	-	cl00109
SpGA2022_007301	specific	396188	114	161	5.65e-13	62.4757	pfam01486	K-box	N	cl03234
SpGA2022_052091	superfamily	412166	3	69	1.11e-28	102.631	cl00109	MADS superfamily	-	-
SpGA2022_007305	superfamily	412166	3	61	1.6e-27	95.6969	cl00109	MADS superfamily	C	-
SpGA2022_007306	superfamily	412166	3	61	1.11e-28	98.0081	cl00109	MADS superfamily	C	-
SpGA2022_007592	specific	238165	2	77	4.02e-42	137.684	cd00265	MADS_MEF2_like	-	cl00109
SpGA2022_007592	specific	396188	83	173	8.81e-32	111.396	pfam01486	K-box	-	cl03234
SpGA2022_052274	specific	238165	2	80	9.04e-38	126.513	cd00265	MADS_MEF2_like	-	cl00109
SpGA2022_052274	specific	396188	112	186	2.25e-17	74.4168	pfam01486	K-box	-	cl03234
SpGA2022_010257	specific	238165	8	80	2.52e-41	134.987	cd00265	MADS_MEF2_like	-	cl00109
SpGA2022_010435	specific	238165	2	96	8.07e-38	124.972	cd00265	MADS_MEF2_like	-	cl00109
SpGA2022_010435	specific	396188	108	163	8.23e-17	71.3353	pfam01486	K-box	C	cl03234
SpGA2022_053321	specific	238165	3	77	1.68e-37	125.357	cd00265	MADS_MEF2_like	-	cl00109
SpGA2022_053321	specific	396188	106	155	4.01e-12	59.7793	pfam01486	K-box	N	cl03234
SpGA2022_011202	specific	238165	2	62	1.19e-35	114.572	cd00265	MADS_MEF2_like	C	cl00109
SpGA2022_011203	superfamily	412166	12	78	5.92e-31	103.786	cl00109	MADS superfamily	-	-
SpGA2022_011205	specific	238165	2	60	6.58e-31	108.409	cd00265	MADS_MEF2_like	C	cl00109
SpGA2022_011205	superfamily	412166	121	196	3.55e-28	101.09	cl00109	MADS superfamily	-	-
SpGA2022_011350	specific	197721	2	54	3.87e-27	101.48	smart00432	MADS	-	cl00109
SpGA2022_011780	specific	238165	2	76	2.47e-43	139.61	cd00265	MADS_MEF2_like	-	cl00109
SpGA2022_011780	specific	396188	85	183	3.11e-12	60.1645	pfam01486	K-box	-	cl03234
SpGA2022_013026	specific	396188	88	174	1.91e-20	82.1208	pfam01486	K-box	-	cl03234
SpGA2022_013078	specific	238165	123	195	2.99e-41	136.913	cd00265	MADS_MEF2_like	-	cl00109
SpGA2022_013078	specific	396188	200	275	3.3e-30	108.7	pfam01486	K-box	-	cl03234
SpGA2022_013084	superfamily	412166	14	78	1.02e-30	107.253	cl00109	MADS superfamily	-	-
SpGA2022_013226	specific	395252	19	65	9.85e-10	52.4375	pfam00319	SRF-TF	-	cl00109
SpGA2022_013518	superfamily	412166	137	174	0.003044	34.7184	cl00109	MADS superfamily	-	-
SpGA2022_013598	superfamily	412166	3	76	7.71e-13	63.4331	cl00109	MADS superfamily	-	-
SpGA2022_016462	superfamily	412166	2	37	0.000589	35.5674	cl00109	MADS superfamily	C	-
SpGA2022_016463	specific	238166	23	101	7.72e-23	85.0043	cd00266	MADS_SRF_like	-	cl00109
SpGA2022_016497	specific	238067	2	50	6.02e-16	65.9982	cd00120	MADS	-	cl00109
SpGA2022_019336	superfamily	412166	51	119	2.36e-19	82.2149	cl00109	MADS superfamily	-	-

### Sheet: CDD check fail list
Query	Hit type	PSSM-ID	From	To	E-Value	Bitscore	Accession	Short name	Incomplete	Superfamily
SpGA2022_006906	superfamily	240271	44	181	0.001218	38.8741	cl36510	PTZ00108 superfamily	N	-
SpGA2022_053124	specific	402227	273	459	3.95e-45	155.051	pfam10502	Peptidase_S26	-	cl37809
SpGA2022_006332	specific	397718	115	181	3.75e-16	69.7253	pfam03776	MinE	-	cl00538
SpGA2022_019336	superfamily	398507	135	218	0.000107	42.0511	cl04811	Uso1_p115_C superfamily	NC	-
SpGA2022_019963	specific	402227	126	283	4.68e-47	155.436	pfam10502	Peptidase_S26	-	cl37809
SpGA2022_016727	specific	402227	124	267	1.71e-42	145.421	pfam10502	Peptidase_S26	-	cl37809
SpGA2022_055351	specific	119398	56	163	8.31e-11	56.0547	cd06530	S26_SPase_I	-	cl10465
SpGA2022_018875	specific	119398	1	106	1.11e-21	82.6335	cd06530	S26_SPase_I	-	cl10465
SpGA2022_019045	specific	274044	49	172	3.36e-31	110.011	TIGR02227	sigpep_I_bact	-	cl37079
